# Human biting *Culex pipiens* bioform *molestus* is spread in several areas in south Sweden

**DOI:** 10.1101/616706

**Authors:** Luande Verah Nafula, Disa Eklöf, Anders Lindström, Steven Ger Nyanjom, Magnus Evander, Tobias Lilja

## Abstract

The mosquito species *Culex pipiens* is a potential vector of several pathogens infecting humans and occurs in two distinct bioforms, *pipiens* and *molestus*. Traditional morphological identification fails to separate the bioforms of *Cx. pipiens* despite their behavioural differences since they are morphologically indistinguishable. However, molecular methods can identify the two bioforms. The bioform *molestus* thrives in urban environments and bite all kinds of vertebrates, whereas bioform *pipiens* is more rural and mainly feed on birds.

Mosquito samples submitted in a citizen science project from people experiencing mosquito problems in South Sweden were analyzed to determine the geographical distribution of the *molestus* bioform of *Cx. pipiens*. Mosquito specimens were identified to species by DNA barcoding of the cytochrome C oxidase subunit I (COI) gene and the bioforms were determined with the CQ11 microsatellite marker. To establish other differences between the bioforms, part of the CPIJ001674 gene was sequenced. *Culex pipiens* f *molestus*, was present both within and outside of urban areas in several sites in southern Sweden. In one site, hybrids between the two bioforms were found. *Culex pipiens* f *molestus* has previously been found in urban areas in Sweden, but the detection of the bioform in several rural areas was surprising, indicating that it may be more widely spread than previously thought.
