## Supplementary material for "Human biting *Culex pipiens* bioform *molestus* is spread in several areas in south Sweden": Table 1

### Sheet: Blad1
Location:	Latitude:	Longitude:
Simrishamn	55.556637	14.352959
Hörby	57.671859	11.926202
Sollebrunn	57.580133	12.094897
Lindome	57.677168	11.926871
Mölndal	55.636584	13.062753
Burlöv	55.556637	14.352959
Lund	55.691855	13.450239
Malmö	55.591600	13.008100
Vellinge	55.556637	14.352959
Göteborg	55.691855	13.450239
Stockholm	59.334877	18.075499
Laholm	56.460751	12.925150
Uppsala	59.854945	17.641499
