## Supplemental Data 1 for "Human biting *Culex pipiens* bioform *molestus* is spread in several areas in south Sweden"

### Sheet: Blad1
number	Adress	City	Collection date	CQ11 band pattern	CQ11 sequence	COI sequence	Combined result	CPIJ001674	Kolumn1	Kolumn2
1	Karl Johansgatan 49C	Göteborg		molestus	molestus	Culex pipiens	Culex pipiens molestus	no	57.694917	11.919335
2	Karl Johansgatan 49D	Göteborg		molestus	molestus	Culex pipiens	Culex pipiens molestus	yes	57.694917	11.919335
3	Karl Johansgatan 47H	Göteborg		no band	no result	no band	no result	no	57.695164	11.920632
4	Tellgrensgatan 2B	Göteborg		molestus	molestus	Culex pipiens	Culex pipiens molestus	yes	57.695436	11.924395
5	Galateagatan 13A	Göteborg		molestus	molestus	Culex pipiens	Culex pipiens molestus	yes	57.693672	11.923452
6	Vinggatan 7A	Göteborg		no band	no result	no band	no result	no	57.692589	11.929264
7	Karl Johansgatan 60A	Göteborg		molestus	molestus	Culex pipiens	Culex pipiens molestus	yes	57.695575	11.923036
8	Karl Johansgatan	Göteborg		molestus	molestus	Culex pipiens	Culex pipiens molestus	yes	57.695529	11.921374
9	Karl Johansgatan	Göteborg		molestus	molestus	Culex pipiens	Culex pipiens molestus	yes	57.695529	11.921374
10	Karl Johansgatan	Göteborg		molestus	molestus	Culex pipiens	Culex pipiens molestus	yes	57.695529	11.921374
11	Karl Johansgatan	Göteborg		molestus	molestus	Culex pipiens	Culex pipiens molestus	yes	57.695529	11.921374
12	Karl Johansgatan	Göteborg		molestus	molestus	Culex quinquefasciatus	Culex pipiens molestus	yes	57.695529	11.921374
13	Kabelgatan 15C	Göteborg		no band	no result	Culex torrentium	Culex torrentium	yes	57.691167	11.923737
14	Bankogatan 7	Göteborg		molestus	molestus	Culex pipiens	Culex pipiens molestus	yes	57.671159	11.925285
15	Bankogatan 7	Göteborg		molestus	molestus	Culex pipiens	Culex pipiens molestus	yes	57.671159	11.925285
16	Bankogatan 7	Göteborg		molestus	molestus	Culex pipiens	Culex pipiens molestus	yes	57.671159	11.925285
17	Kaplandsgatan 38	Göteborg		molestus	molestus	Culex pipiens	Culex pipiens molestus	yes	57.670983	11.933028
18	Kaplandsgatan 38	Göteborg		molestus	molestus	?	Culex pipiens molestus	yes	57.670983	11.933028
19	Kaplandsgatan 38	Göteborg		molestus	molestus	Culex pipiens	Culex pipiens molestus	yes	57.670983	11.933028
20	Kaplandsgatan 38	Göteborg		molestus	molestus	Culex pipiens	Culex pipiens molestus	yes	57.670983	11.933028
21	Kaplandsgatan 38	Göteborg		molestus	molestus	Culex pipiens	Culex pipiens molestus	yes	57.670983	11.933028
22	Kaplandsgatan 38	Göteborg		molestus	molestus	Culex pipiens	Culex pipiens molestus	yes	57.670983	11.933028
23	Kaplandsgatan 38	Göteborg		molestus	molestus	Culex pipiens	Culex pipiens molestus	yes	57.670983	11.933028
24	Generalsgatan 6	Göteborg		molestus	molestus	Culex pipiens	Culex pipiens molestus	yes	57.731004	12.024167
25	Generalsgatan 6	Göteborg		molestus	molestus	Culex pipiens	Culex pipiens molestus	yes	57.731004	12.024167
26	Ångkvarnsbryggeriet	Uppsala		pipiens	pipiens	Culex pipiens	Culex pipiens pipiens	yes	59.854945	17.641499
27	Källare	Simrishamn		unclear	no result	Culex torrentium	Culex torrentium	yes	55.556637	14.352959
28	Källare	Simrishamn		pipiens	pipiens	Culex pipiens	Culex pipiens pipiens	no	55.556637	14.352959
29	Källare	Simrishamn		pipiens	no result	Culex pipiens	Culex pipiens pipiens	yes	55.556637	14.352959
30	Källare	Simrishamn		pipiens	pipiens	Culex pipiens	Culex pipiens pipiens	yes	55.556637	14.352959
31	Källare	Simrishamn		unclear	no result	Culex torrentium	Culex torrentium	yes	55.556637	14.352959
32	Källare	Simrishamn		pipiens	no result	Culex pipiens	Culex pipiens pipiens	yes	55.556637	14.352959
33	Vattentank	Simrishamn		unclear	no result	Culex torrentium	Culex torrentium	yes	55.556637	14.352959
34	Vattentank	Simrishamn		unclear	no result	Culex torrentium	Culex torrentium	yes	55.556637	14.352959
35	Vattentank	Simrishamn		unclear	torrentium?	Culex torrentium	Culex torrentium	yes	55.556637	14.352959
36	Vattentank	Simrishamn		unclear	no result	Culex torrentium	Culex torrentium	yes	55.556637	14.352959
37	Vattentank	Simrishamn		unclear	no result	Culex pipiens	Culex pipiens pipiens	yes	55.556637	14.352959
38	Vattentank	Simrishamn		pipiens	pipiens	Culex pipiens	Culex pipiens pipiens	yes	55.556637	14.352959
39	Vattentank	Simrishamn		unclear	torrentium?	Culex torrentium	Culex torrentium	yes	55.556637	14.352959
40	Vattentank	Simrishamn		pipiens	pipiens	Culex pipiens	Culex pipiens pipiens	yes	55.556637	14.352959
41	Vattentank	Simrishamn		unclear		Culex torrentium	Culex torrentium	yes	55.556637	14.352959
42	Vattentank	Simrishamn		unclear	pipiens	Culex torrentium	Culex torrentium	yes	55.556637	14.352959
43	Vattentank	Simrishamn		pipiens	pipiens	Culex pipiens	Culex pipiens pipiens	yes	55.556637	14.352959
44	Karl Johansgatan 47G	Göteborg		molestus	molestus	Culex pipiens pallens	Culex pipiens molestus	yes	57.695349	11.920294
45	Karl Johansgatan 47G	Göteborg		molestus	molestus	Culex pipiens	Culex pipiens molestus	yes	57.695349	11.920294
46	Karl Johansgatan 47G	Göteborg		molestus	molestus	Culex pipiens	Culex pipiens molestus	no	57.695349	11.920294
47	Allmänna vägen 48E	Göteborg			molestus	Culex pipiens	Culex pipiens molestus	yes	57.695322	11.923763
48	Ödmansgatan 2C	Göteborg			molestus	no band	Culex pipiens molestus	yes	57.708835	11.914319
49	Penninggatan 9	Göteborg			molestus	weak band	Culex pipiens molestus	yes	57.671905	11.929578
50	Penninggatan 9	Göteborg			torrentium?	Culex torrentium	Culex torrentium	yes	57.671905	11.929578
51	Penninggatan 9	Göteborg			molestus	no band	Culex pipiens molestus	yes	57.671905	11.929578
52	Lådämnesvägen	Göteborg			molestus	Culex pipiens	Culex pipiens molestus	yes	57.715828	12.052850
53	Galteagatan 13A	Göteborg			no sequence	Ochlerotatus excrusians	Aedes excrusians	yes	57.693672	11.923452
54	Monsungatan 98	Göteborg			molestus	Culex pipiens	Culex pipiens molestus	yes	57.697908	11.908065
55	Köinge 2050	Hörby		molestus	molestus	Culex pipiens	Culex pipiens molestus	yes	55.834	13.719499
56	Köinge 2050	Hörby		molestus	molestus	Culex pipiens	Culex pipiens molestus	yes	55.834	13.719499
57	Köinge 2050	Hörby		molestus	molestus	Culex pipiens	Culex pipiens molestus	yes	55.834	13.719499
58	Köinge 2050	Hörby		molestus	molestus	Culex pipiens	Culex pipiens molestus	yes	55.834	13.719499
59	Utmarksgatan 52	Göteborg		molestus	molestus	Culex pipiens	Culex pipiens molestus	yes	57.696186	11.927251
60	Bankogatan 3	Göteborg		pipiens	pipiens	Culex pipiens	Culex pipiens pipiens	yes	57.698596	11.908221
61		Göteborg		pipiens	no result	no band		yes	57.701936	11.919091
62	Blåvalsgatan 9C	Göteborg		molestus	molestus	Culex pipiens	Culex pipiens molestus	yes	57.716857	12.047985
63	Norra Skeppspromenaden	Göteborg		molestus	molestus	Culex pipiens	Culex pipiens molestus	yes	57.699558	11.913284
64	Lotsgatan 12	Göteborg		pipiens	pipiens	Culex pipiens	Culex pipiens pipiens	yes	57.699558	11.913284
65	Monsungatan 64	Göteborg		hybrid?	molestus	Culex pipiens	Culex pipiens molestus	yes	57.705418	11.927625
66	Mörlandavägen 5	Sollebrunn		no band	no result	no band		no	58.112420	12.562265
67	Mörlandavägen 5	Sollebrunn		molestus	molestus	Culex pipiens	Culex pipiens molestus	yes	58.112420	12.562265
68	Nimbusgatan 3	Göteborg		molestus	molestus	band	Culex pipiens molestus	yes	57.656502	11.995218
69	Stabbegatan 14	Göteborg		?	molestus	no band	Culex pipiens molestus	no	57.716833	12.048012
70	Maskinkajen 9	Göteborg		molestus	molestus	band	Culex pipiens molestus	yes	57.699222	11.913066
71	Maskinkajen 9	Göteborg		molestus	molestus	band	Culex pipiens molestus	yes	57.699222	11.913066
72	Miraallen 53	Göteborg		molestus	molestus	no band	Culex pipiens molestus	no	57.707105	11.928636
73	Riksdalersgatan 55	Göteborg		?	no result	band		no	57.672907	11.925700
74	Persgärde 33	Lindome		molestus	molestus	Culex pipiens	Culex pipiens molestus	no	57.580133	12.094899
75	Kållered	Mölndal		molestus	molestus	Culex pipiens	Culex pipiens molestus	no	57.608347	12.063896
76		Burlöv	2017-06-03	molestus	molestus	Culex pipiens	Culex pipiens molestus	no	55.635518	13.064246
77		Burlöv	2017-06-03	molestus	molestus	Culex pipiens	Culex pipiens molestus	no	55.635518	13.064246
78		Göteborg	2017-06-x	molestus	molestus	Culex pipiens	Culex pipiens molestus	no	57.672907	11.925700
79		Göteborg	2017-06-17	molestus	molestus	Culex pipiens	Culex pipiens molestus	no	57.677168	11.926871
80		Burlöv	2017-06-19	molestus	molestus	no seq	Culex pipiens molestus	no	55.636625	13.062776
81		Lund	2017-06-19	pipiens	pipiens	Culex pipiens	Culex pipiens pipiens	no	55.691855	13.450239
82		Burlöv	00:00:00	molestus	molestus	Culex pipiens	Culex pipiens pipiens	no	55.636625	13.062776
83		Burlöv	00:00:00	molestus	molestus	Culex pipiens	Culex pipiens molestus	no	55.636625	13.062776
84		Laholm	2017-08-29	pipiens	pipiens	Culex pipiens	Culex pipiens pipiens	no	56.460751	12.925150
85		Göteborg	2017-07-09	molestus	molestus	Culex pipiens	Culex pipiens molestus	no	57.669017	11.925792
86		Göteborg	2017-07-09	molestus	molestus	Culex pipiens	Culex pipiens molestus	no	57.669017	11.925792
87		Göteborg	2017-07-09	molestus	molestus	Culex pipiens	Culex pipiens molestus	no	57.669017	11.925792
88		Stockholm	2017-08-31	pipiens	pipiens	Culex pipiens	Culex pipiens pipiens	no	59.334877	18.075499
89	Skåne	Malmö	2017-07-09			Culex torrentium	Culex torrentium	no	55.591600	13.008100
90		Simrishamn	2017-07-09	pipiens	pipiens	no seq	Culex pipiens pipiens	no	56.460751	12.925150
91		Göteborg	2017-07-09	molestus	molestus	Culex pipiens	Culex pipiens molestus	no	57.688461	11.915986
92		Göteborg	2017-07-09	molestus	molestus	Culex pipiens	Culex pipiens molestus	no	57.668654	11.933351
93		Simrishamn	2017-09-02	pipiens	pipiens	Culex pipiens	Culex pipiens pipiens	no	55.556637	14.352959
94		Simrishamn	2017-09-02	pipiens	pipiens	Culex pipiens	Culex pipiens pipiens	no	55.556637	14.352959
95		Simrishamn	2017-08-31	pipiens	pipiens	Culex pipiens	Culex pipiens pipiens	no	55.556637	14.352959
96		Simrishamn	2017-08-31	pipiens	pipiens	Culex pipiens	Culex pipiens pipiens	no	55.556637	14.352959
97		Simrishamn	2017-08-31	pipiens	pipiens	Culex pipiens	Culex pipiens pipiens	no	55.556637	14.352959
98		Simrishamn	2017-09-07	pipiens	pipiens	Culex pipiens	Culex pipiens pipiens	no	55.556637	14.352959
99		Simrishamn	2017-09-04	hybrid		Culex pipiens	Culex pipiens hybrid	no	55.556637	14.352959
100		Simrishamn	2017-09-04	hybrid		Culex pipiens	Culex pipiens hybrid	no	55.556637	14.352959
101		Simrishamn	2017-09-04	pipiens	pipiens	Culex pipiens	Culex pipiens hybrid	no	55.556637	14.352959
102		Simrishamn	2017-09-05	pipiens	pipiens	Culex pipiens	Culex pipiens pipiens	no	55.556637	14.352959
103		Simrishamn	2017-09-05	pipiens	pipiens	Culex pipiens	Culex pipiens pipiens	no	55.556637	14.352959
104		Simrishamn	2017-09-06	pipiens	pipiens	Culex pipiens	Culex pipiens pipiens	no	55.556637	14.352959
105		Simrishamn	2017-09-06	pipiens	pipiens	Culex pipiens	Culex pipiens pipiens	no	55.556637	14.352959
106		Simrishamn	2017-09-06	pipiens	pipiens	Culex pipiens	Culex pipiens pipiens	no	55.556637	14.352959
107		Simrishamn	2017-09-03	pipiens	pipiens	Culex pipiens	Culex pipiens pipiens	no	55.556637	14.352959
108		Simrishamn	2017-09-05	pipiens	pipiens	Culex pipiens	Culex pipiens pipiens	no	55.556637	14.352959
109		Simrishamn	2017-09-01	pipiens	pipiens	Culex pipiens	Culex pipiens pipiens	no	55.556637	14.352959
110		Vellinge	2017-08-20	pipiens	pipiens	Culex pipiens	Culex pipiens pipiens	no	55.383401	12.817526
111		Vellinge	2017-07-28	pipiens	pipiens	Culex pipiens	Culex pipiens pipiens	no	55.383401	12.817526
